# Adipose tissue mitochondrial respiration in Atlantic salmon: implications for sex-dependent life-history variation

**DOI:** 10.1101/2022.07.25.501389

**Authors:** Jenni M. Prokkola, Anita Wagner, Elisabeth Koskinen, Paul V. Debes, Andrew House, Eirik R. Åsheim, Craig R. Primmer, Eija Pirinen, Tutku Aykanat

**Author notes:** Equal contribution (Jenni M. Prokkola, Anita Wagner). Corresponding author, Natural Resources Institute Finland (LUKE), Paavo Havaksen tie 3, FI-90014 Oulun yliopisto, Oulu, Finland. Author contributions: Conceptualization: JMP, AW, EP, TA Formal analysis: JMP, AW, EP, TA Funding acquisition: CRP, EP, TA Investigation: JMP, AW, EK, PVD, AH, ERÅ, CRP, EP, TA Methodology: JMP, AW, EK, PVD, CRP, EP, TA Resources: PVD, AH, ERÅ, CRP, EP, TA Supervision: JMP,EP, TA, CRP Visualisation: JMP, AW, EP, TA Writing – Original Draft Preparation: JMP, AW, EP, TA Writing – Review & Editing: JMP, AW, EK, PVD, AH, ERÅ, CRP, EP, TA.

## Abstract

Adipose tissue is essential for energy homeostasis, with mitochondria having a central role in its function. Mitochondria-mediated white adipose tissue dysfunction has been linked to several metabolic disorders in humans but surprisingly little is known about natural variation in mitochondrial function in wild animal populations, and its evolutionary significance. Early sexual maturation (low age-at-maturity) in Atlantic salmon (*Salmo salar*) is promoted by higher adiposity and has a strong genetic association with the *vgll3* locus. This makes Atlantic salmon a convenient wild model to study the potential role of mitochondria-mediated adipose tissue processes in relation to the timing of maturation. Yet, mitochondrial respiration has not been measured in the adipose tissue in fish, and the lack of data is restricting the development of informed hypotheses. Here, using 13 Atlantic salmon individuals reared in common-garden conditions, we first verified the feasibility of measuring mitochondrial respiration in the adipose tissue. As expected, the respiration level was generally low, but nonetheless we successfully quantified its biological variation in the adipose tissue. Next, we analysed the potential association of mitochondrial respiration with mitochondrial DNA (mtDNA) content, adipocyte size, sex, and the *vgll3* genotype. Despite low samples sizes, mitochondrial respiration, leak respiration, and coupling capacity (P/E ratio) were marginally significantly decreased in immature females carrying with the *vgll3* early maturation compared to the alternative genotype. Based on these results, we suggested two new hypotheses on how the coupling capacity of oxidative phosphorylation could be linked with the timing of maturation via adiposity and pave the way to study the mechanistic relationships between life-history variation and mitochondrial bioenergetics in wild populations.
