## Supplemental material 1 for "Adipose tissue mitochondrial respiration in Atlantic salmon: implications for sex-dependent life-history variation"

### Sheet: AdiposeTissue_data_all
Table S1. Full dataset for individuals used in measurements of mitochondrial respiration. Exclusion of measurements indicated in notes column.
Fish information																		mtDNA qPCR results			Adipocyte morphology			Raw respirometry data (pmol O2 / (mg*s))											Background corrected respirometry data (pmol O2 / (mg*s))							Respiration coefficients
PIT	id_sample	geno_vgll3	notes	date_measurement	sex	maturation_status	mass_gonads_g	tank	feed	body_mass_g	fork_length_mm	Fulton_condition_factor	ID_mother	ID_father	time_oroboros	time_euthanasia	time_in_biops_h	mtDNA_gRNA_ratio	mtDNA_qty	gDNA_qty_x0.5	median_adipocyte_area_µm	mean_adipocyte_area_µm	N_cells_measured	MPG	ADP	Cyt_c	Suc	Omy	FCCP	Rot	Ama.baseline.	Asc.TMPD.CIV1.	Azide.CIV2.	tissue_mg_oroboros	Leak.CI	CI	CI&CII	Leak.Omy	max.CI&II	max.CII	CIV	NADH.Coef	Succ.Coef	L/P	P/E
A0000000900226000994211	628	LL	missing cell sizes due to low section quality	2020-08-25	F	immature	0.59	25	HF	366.5	308	1.25436	Parent1304	Parent1256	2020-08-25 13:19:00	2020-08-25 09:30:00	3.81667	88.3675	0.000340701	3.85551e-06	NA	NA	NA	0.2251	0.595	0.6272	0.6594	0.4503	0.7398	0.6433	0.0965	1.0775	0.595	33.3	0.1286	0.4985	0.5629	0.3538	0.6433	0.5468	0.4825	0.885592	0.0883321	0.22846	0.875019
A0000000900226000993230	631	EE	missing cell sizes due to low section quality	2020-08-25	F	immature	0.61	25	HF	371.5	312	1.22319	Parent1248	Parent1294	2020-08-25 13:19:00	2020-08-25 10:05:00	3.23333	108.114	0.00203544	1.88267e-05	NA	NA	NA	0.1875	0.4616	0.4977	0.6348	0.3895	0.7646	0.6492	0.101	1.0676	0.4833	33.55	0.0865	0.3606	0.5338	0.2885	0.6636	0.5482	0.5843	0.675534	0.342211	0.162046	0.8044
A0000000900226000412582	632	EE	low quality resp. data, resp data excluded	2020-08-25	M	progressed	125.99	25	HF	1594.5	493	1.33071	Parent1297	Parent1246	2020-08-25 13:19:00	2020-08-25 10:40:00	2.65	90.901	0.00174897	1.92404e-05	2796	3508.33	130	NA	NA	NA	NA	NA	NA	NA	NA	NA	NA	32.6	NA	NA	NA	NA	NA	NA	NA	NA	NA	NA	NA
A0000000900226000412287	633	LL	ok	2020-08-25	M	progressed	75.75	25	HF	653	362	1.37654	Parent1240	Parent1282	2020-08-25 13:19:00	2020-08-25 11:26:00	1.88333	107.695	0.00400229	3.6394e-05	3159	3778.4	213	0.4238	0.6357	0.6357	0.7172	0.5216	0.7172	0.6357	0.2445	1.0107	0.5542	28.6	0.1793	0.3912	0.4727	0.2771	0.4727	0.3912	0.4565	0.827586	0	0.37931	1
A0000000900226000989052	652	EE	Leak CI omitted due to neg. flux	2020-08-28	F	immature	3.22	27	HF	1584	493	1.32195	Parent1293	Parent1237	2020-08-28 12:40:00	2020-08-28 08:40:00	4	144.497	0.00280362	1.94026e-05	3411.5	4309.86	88	0.0951	0.4043	0.3211	0.4638	0.333	0.5708	0.44	0.2022	0.6422	0.333	44.18	NA	0.2021	0.2616	0.1308	0.3686	0.2378	0.3092	0.772554	0.150126	NA	0.709712
A0000000900226000994611	654	EE	Leak CI omitted due to neg. flux	2020-08-28	F	immature	1.93	27	HF	1013	410	1.4698	Parent1293	Parent1237	2020-08-28 12:40:00	2020-08-28 09:11:00	3.48333	45.3165	0.00032666	7.20842e-06	4829.5	5497.31	80	-0.0428	0.3638	0.4601	0.4708	0.4173	0.6313	0.4815	0.1284	1.4818	0.3745	49.18	NA	0.2354	0.3424	0.2889	0.5029	0.3531	1.1073	0.6875	0.333333	NA	0.680851
A0000000900226000412704	656	LL	Leak CI omitted due to neg. flux	2020-08-28	M	progressed	66.54	27	HF	722.5	377	1.34838	Parent1224	Parent1289	2020-08-28 12:40:00	2020-08-28 09:47:00	2.88333	114.73	0.00134042	1.16832e-05	3233	3978.41	211	0.0936	0.5613	0.7017	0.69	0.4619	0.9122	0.7134	0.1637	0.8479	0.3158	43.43	NA	0.3976	0.5263	0.2982	0.7485	0.5497	0.5321	0.755463	0.276696	NA	0.70314
A0000000900226000412405	657	LL	ok	2020-08-28	F	immature	1.31	27	HF	1031.5	434	1.26183	Parent1292	Parent1270	2020-08-28 12:40:00	2020-08-28 10:21:00	2.31667	53.2172	0.000506966	9.52635e-06	3209	3959.52	283	0.2138	0.6109	0.6923	0.733	0.4581	0.8857	0.677	0.1324	1.69	0.3258	46.83	0.0814	0.4785	0.6006	0.3257	0.7533	0.5446	1.3642	0.796703	0.121373	0.135531	0.797292
A0000000900226000411571	661	EE	ok	2020-09-01	M	progressed	76.48	29	HF	816	366	1.66436	Parent1297	Parent1246	2020-09-01 13:30:00	2020-09-01 09:20:00	4.16667	162.49	0.00232299	1.36643e-05	2825	3431.01	306	0.1173	0.4224	0.3637	0.44	0.2875	0.528	0.4048	0.0469	0.7861	0.3168	45.6	0.0704	0.3755	0.3931	0.2406	0.4811	0.3579	0.4693	0.955228	-0.0491757	0.179089	0.817086
A0000000900226000994190	662	LL	ok	2020-09-01	M	progressed	94.42	29	HF	1541	465	1.53265	Parent1287	Parent1284	2020-09-01 13:30:00	2020-09-01 09:45:00	3.75	154.231	0.0018386	1.20919e-05	3477	4048.7	71	0.1167	0.6883	0.6649	0.7349	0.455	0.7933	0.6649	0.0933	0.9332	0.315	43.8	0.0234	0.595	0.6416	0.3617	0.7	0.5716	0.6182	0.927369	-0.0409377	0.0364713	0.916571
A0000000900226000410828	663	LL	excluded based on maturity	2020-09-01	F	progressed	43.03	29	HF	1468.5	481	1.31959	Parent1292	Parent1270	2020-09-01 13:30:00	2020-09-01 10:05:00	3.41667	146.26	0.00259214	1.77938e-05	NA	NA	NA	0.1534	0.5176	0.4537	0.5431	0.377	0.6007	0.4856	0.0831	0.7923	0.2939	40.94	0.0703	0.4345	0.46	0.2939	0.5176	0.4025	0.4984	0.944565	-0.0795031	NA	0.888717
A0000000900226000994887	666	EE	ok	2020-09-01	F	immature	5.2	29	HF	1476.5	482	1.31854	Parent1241	Parent1223	2020-09-01 13:30:00	2020-09-01 11:35:00	1.91667	126.485	0.00157825	1.18326e-05	3786.5	4893.86	174	0.2494	0.6122	0.6009	0.6236	0.3855	0.8163	0.6462	0.1417	1.0544	0.2834	43.22	0.1077	0.4705	0.4819	0.2438	0.6746	0.5045	0.771	0.976344	0.0673935	0.22349	0.714349
A0000000900226000410032	684	LL	ok	2020-09-04	F	immature	2.81	31	LF	1256.5	465	1.24969	Parent1287	Parent1284	2020-09-04 13:30:00	2020-09-04 09:10:00	4.33333	88.4013	0.000310473	3.57546e-06	2709	3571.41	286	0.1945	0.5471	0.5349	0.62	0.4134	0.6869	0.5228	0.0608	0.7538	0.2431	43.69	0.1337	0.4863	0.5592	0.3526	0.6261	0.462	0.5107	0.869635	-0.0525974	0.239092	0.893148
A0000000900226000412938	685	EE	ok	2020-09-04	M	progressed	52.54	31	LF	1226.5	470	1.18134	Parent1302	Parent1217	2020-09-04 13:30:00	2020-09-04 09:35:00	3.91667	134.673	0.000428144	3.27166e-06	1697	2018.61	206	0.1984	0.7749	0.7315	0.8183	0.7315	1.0167	0.7563	0.0496	1.1841	0.4464	40.88	0.1488	0.7253	0.7687	0.6819	0.9671	0.7067	0.7377	0.943541	-0.0263195	0.193574	0.794851
A0000000900226000411444	686	LL	low quality resp. data, resp data excluded	2020-09-04	M	progressed	83.05	31	LF	993.5	419	1.3506	Parent1234	Parent1247	2020-09-04 13:30:00	2020-09-04 10:55:00	2.58333	132.186	0.00193063	1.4581e-05	2715	3132.01	211	0.3353	0.6319	0.619	0.5545	0.4514	0.748	0.4643	0.0193	0.7222	0.129	41.02	0.316	0.6126	0.5352	0.4321	0.7287	0.445	0.5932	1.14462	-0.376629	NA	0.734459
A0000000900226000411176	688	EE	ok	2020-09-04	F	immature	7.41	31	LF	1232	463	1.24127	Parent1297	Parent1246	2020-09-04 13:30:00	2020-09-04 10:50:00	2.66667	77.6939	0.00122031	1.57066e-05	2319.5	2715.35	40	0.2141	0.3925	0.3449	0.4163	0.3449	0.5709	0.4519	0.0833	1.1893	0.3568	41.48	0.1308	0.3092	0.333	0.2616	0.4876	0.3686	0.8325	0.928529	0.16115	0.392793	0.682937
