## Supplemental material 3 for "Adipose tissue mitochondrial respiration in Atlantic salmon: implications for sex-dependent life-history variation"

run("Close All")
path = File.openDialog("Select a file")
open(path)
imageDir = File.getParent(path)	// Store the directory in a variable "imageDir"
imageName = File.getName(path)	// Store the name of the image in a variable "imageName"
selectWindow(imageName)
run("Duplicate...", "title=dublicate")
run("Split Channels")
selectWindow("dublicate (green)")
run("Subtract Background...", "rolling=300 light sliding")
run("Median...", "radius=3")
setAutoThreshold("Mean dark")
setOption("BlackBackground", false)
run("Convert to Mask")
run("Fill Holes")
run("Set Measurements...", "area redirect=None decimal=0")
run("Analyze Particles...", "size=1000-100000 circularity=0.2-1.00 display exclude clear add")
selectWindow(imageName)
roiManager("Show All")
roiManager("Save", imageDir + File.separator + imageName + "_RoiSet.zip")	// Save ROIs
saveAs("Results", imageDir + File.separator + imageName + "_results.csv")	// Save results table
